# Hsp78-interaction proteome highlights chaperone role during protein aggregation in mitochondria under heat stress

**DOI:** 10.1101/2022.01.28.478199

**Authors:** Witold Jaworek, Marc Sylvester, Giovanna Cenini, Wolfgang Voos

## Abstract

Proteins of the Hsp100 chaperone family support protein homeostasis, the maintenance of protein activity under stress, by refolding aggregated proteins or targeting them for degradation. Hsp78, the ClpB-type mitochondrial member of the Hsp100 family, can be found in lower eukaryotes like yeast. Although Hsp78 has been shown to contribute to protection against elevated temperatures in yeast, the biochemical mechanisms underlying this mitochondria-specific thermotolerance are still largely unclear. To identify endogenous chaperone substrate proteins, we generated an Hsp78-ATPase mutant with a stabilized substrate binding behaviour. We used two SILAC-based quantitative mass spectrometry approaches to analyze the role of Hsp78 during heat stress-induced mitochondrial protein aggregation and disaggregation processes on a proteomic level. In the first setup, Hsp78-interacting polypeptides were identified to reveal the endogenous substrate spectrum of the chaperone. Our analysis revealed that Hsp78 is interacting with a wide variety of proteins related to metabolic functions including energy production and protein synthesis, as well as other chaperones, thus maintaining crucial functions for mitochondrial stress resistance. We compared these interaction data with a second experimental setup that focussed on the on overall aggregation and disaggregation processes in mitochondria under heat stress on a proteomic level. This revealed specific aggregation-prone protein populations and demonstrated the direct quantitative impact of Hsp78 on stress-dependent protein solubility under different conditions. We conclude that Hsp78 together with its cofactors represents a recovery system that protects major mitochondrial metabolic functions during heat stress as well restores protein biogenesis capacity after return to normal conditions.
