## Supplementary material for "Hsp78-interaction proteome highlights chaperone role during protein aggregation in mitochondria under heat stress": Cofractionation analysis

### Sheet: Legend
Title	Table S3: average abundances of proteins co-fractionated with Hsp78
	values based on supp. table S2 (proteins with abundance values below background were excluded)
Name	gene name
UniProt ID	unique and stable entry identifier by Unitprot.org
Description	short description of protein according to UniProt database
Mr [kDa]	relative molecular mass in kDa
subcell. local.	main subcellular localization as annotated in UniProt; C: cytosol; O: other organelles; Mma: mitochondrial matrix; MOM: mitochondrial outer membrane; MIM: mitochondrial inner membrane
AVG abund TR 25°	average protein abundances co-fractionating with Hsp78-TR at 25°C
AVG abund WT 25°C	average protein abundances co-fractionating with Hsp78-WT at 25°C
category 25°	reproduction category
AVG abund TR 42°C	average protein abundances co-fractionating with Hsp78-TR after 30min 42°C heat shock
AVG abund WT 42°C	average protein abundances co-fractionating with Hsp78-WT after 30min 42°C heat shock
category 42°	reproduction category
AVG abund TR REC	average protein abundances co-fractionating with Hsp78-TR after heat shock recovery
AVG abund WT REC	average protein abundances co-fractionating with Hsp78-WT after heat shock recovery
category REC	reproduction category
% total TR 25°C	% of abundance sum of proteins co-fractionating withHsp78-TR at 25°C
% total WT 25°C	% of abundance sum of proteins co-fractionating withHsp78-WT at 25°C
% total TR 42°C	% of abundance sum of proteins co-fractionating withHsp78-TR after 30min 42°C heat shock
% total WT 42°C	% of abundance sum of proteins co-fractionating withHsp78-WT after 30min 42°C heat shock
% total TR REC	% of abundance sum of proteins co-fractionating withHsp78-TR after heat shock recovery
% total WT REC	% of abundance sum of proteins co-fractionating withHsp78-WT after heat shock recovery
ratio TR 25°	ratio over background signal for of proteins co-fractionating withHsp78-TR at 25°C
ratio WT 25°	ratio over background signal for of proteins co-fractionating withHsp78-WT at 25°C
ratio TR 42°	ratio over background signal for of proteins co-fractionating withHsp78-TR after 30min 42°C heat shock
ratio WT 42°	ratio over background signal for of proteins co-fractionating withHsp78-WT after 30min 42°C heat shock
ratio TR REC	ratio over background signal for of proteins co-fractionating withHsp78-TR after heat shock recovery
ratio WT REC	ratio over background signal for of proteins co-fractionating withHsp78-WT after heat shock recovery
log2 ratio TR 25°	log2 of ratio over background signal for of proteins co-fractionating withHsp78-TR at 25°C
log2 ratio WT 25°	log2 of ratio over background signal for of proteins co-fractionating withHsp78-WT at 25°C
log2 ratio TR 42°	log2 of ratio over background signal for of proteins co-fractionating withHsp78-TR after 30min 42°C heat shock
log2 ratio WT 42°	log2 of ratio over background signal for of proteins co-fractionating withHsp78-WT after 30min 42°C heat shock
log2 ratio TR REC	log2 of ratio over background signal for of proteins co-fractionating withHsp78-TR after heat shock recovery
log2 ratio WT REC	log2 of ratio over background signal for of proteins co-fractionating withHsp78-WT after heat shock recovery
	nd: protein not detected in the pellet
	high: high rate, ratio not determinable due to division by zero
	low: low rate, ratio not determinable due to division by zero
	reproduction categories: A, found in all samples; B, found in 2 of 3 samples; C, found in 1 of 3 samples, D, not detected

### Sheet: Values
Gene name	UniProt ID	Description	MW [kDa]	subcell local	functional information	AVG abund TR 25°	AVG abund WT 25°	category 25	AVG abund TR 42°	AVG abund WT 42°	category 42	AVG abund TR REC	AVG abund WT REC	category REC	% of total TR 25°	% of total WT 25°	% of total TR 42°	% of total WT 42°	% of total TR REC	% of total WT REC	ratio TR 25°	ratio WT 25°	ratio TR 42°	ratio WT 42°	ratio TR REC	ratio WT REC	25° log2 ratio TR	25° log2 ratio WT	42° log2 ratio TR	42° log2 ratio WT	REC log2 ratio TR	REC log2 ratio WT
AAT1	Q01802	Aspartate aminotransferase, mitochondrial	51.8	MMa	AA biosynthetic process	454107	2.77977e+06	B	bkg	bkg	C	308565	201919	C	0.00225627	0.0262505	nd	nd	0.0482829	0.0544774	2.8606	1.21294	bkg	bkg	4.48838	3.09682	1.51632	0.278504			2.16619	1.63079
ABF2	Q02486	ARS-binding factor 2, mitochondrial	21.5	MMa	mitochondrial genome maintenance	7.61614e+07	4.01727e+07	A	bkg	bkg	A	1.31599e+07	2.55533e+06	B	0.378414	0.379367	nd	nd	2.05921	0.689426	4.31462	1.61205	bkg	bkg	2.91572	1.57241	2.10923	0.688894			1.54385	0.652973
ACH1	P32316	Acetyl-CoA hydrolase	58.7	MMa	TCA cycle associated	5.48448e+06	6.09619e+06	B	bkg	bkg	A	856789	902721	B	0.0272501	0.0575688	nd	nd	0.134066	0.243553	3.44659	1.29143	bkg	bkg	1.44311	1.07929	1.78517	0.368971			0.529184	0.110086
ACO1	P19414	Aconitate hydratase, mitochondrial	85.3	MMa	TCA cycle	bkg	7.17772e+07	B	bkg	4.22597e+07	A	8.91274e+06	6.63284e+06	A	nd	0.677821	nd	8.40103	1.39463	1.78953	2.87276	1.34589	2.17755	2.57697	3.00002	2.73727	1.52244	0.428563	1.12271	1.36568	1.58497	1.45274
ACP1	P32463	Acyl carrier protein, mitochondrial	13.9	MIM	fatty acid metabolism	2.45922e+06	bkg	B	bkg	bkg	A	226426	bkg	B	0.0122189	nd	nd	nd	0.03543	nd	4.07455	1.14959	1.21074	bkg	1.54284	bkg	2.02664	0.201117	0.275885		0.625592
AGE1	Q04412	ADP-ribosylation factor GTPase-activating protein effector protein 1	54.5	O	other	101138	1.30056e+06	B	nd	nd	D	nd	nd	D	0.000502515	0.0122817	nd	nd	nd	nd	1.95716	bkg	nd	nd	nd	nd	0.968764
AIM17	P23180	Probable oxidoreductase AIM17	53.1	MOM	unknown	4.74414e+06	bkg	C	bkg	126720	C	nd	nd	D	0.0235717	nd	nd	0.0251913	nd	nd	2.51016	bkg	1.28299	1.10876	nd	nd	1.32778		0.35951	0.14895
AIM18	B5VKC6	Altered inheritance of mitochondria protein 18, mitochondrial	36.5	MOM	unknown	bkg	bkg	A	bkg	bkg	B	bkg	169336	B	nd	nd	nd	nd	nd	0.0456866	2.55594	bkg	bkg	bkg	bkg	1.12586	1.35385					0.171021
AIM32	B5VP80	Altered inheritance of mitochondria protein 32	35.9	MOM	unknown	bkg	9.19515e+06	B	bkg	bkg	C	655150	bkg	A	nd	0.0868336	nd	nd	0.102515	nd	2.74326	1.09386	bkg	bkg	3.2288	1.12634	1.45589	0.129422			1.691	0.171637
AIM41	Q12032	Altered inheritance of mitochondria protein 41, mitochondrial	21.2	MOM	unknown	bkg	bkg	B	bkg	bkg	B	47521.4	59455.6	B	nd	nd	nd	nd	0.00743593	0.0160411	4.84672	3.08037	nd	bkg	1.14919	1.20274	2.27701	1.6231			0.200618	0.266328
AIM9	P40053	Altered inheritance of mitochondria protein 9, mitochondrial	72.4	MOM	unknown	79444.7	188803	C	bkg	4.16839e+06	B	105537	27136.6	C	0.000394727	0.00178295	nd	0.828656	0.016514	0.00732143	1.90694	1.109	1.33432	2.39078	4.83218	1.91231	0.931263	0.14926	0.416106	1.25748	2.27267	0.935318
ALD4	P46367	Potassium-activated aldehyde dehydrogenase, mitochondrial	56.7	MMa	TCA cycle associated	6.57091e+08	1.17169e+08	B	bkg	bkg	A	1.06424e+08	1.05646e+08	A	3.26481	1.10647	nd	nd	16.6528	28.5031	7.60416	1.79108	bkg	bkg	3.2184	3.1636	2.92679	0.840829			1.68634	1.66157
ALD5	A6ZR27	Aldehyde dehydrogenase 5, mitochondrial	56.7	MMa	TCA cycle associated	bkg	1.28305e+06	B	bkg	bkg	A	bkg	bkg	A	nd	0.0121164	nd	nd	nd	nd	5.28817	1.55017	bkg	bkg	bkg	bkg	2.40277	0.632426
ALT1	P52893	Probable alanine aminotransferase, mitochondrial	66.4	MMa	AA biosynthetic process	bkg	4.34795e+08	A	bkg	bkg	B	1.10563e+08	6.04982e+07	A	nd	4.10594	nd	nd	17.3004	16.3224	3.10059	1.05083	bkg	1.09178	2.63825	1.89718	1.63254	0.0715345		0.126678	1.39958	0.923855
APE2	P32454	Aminopeptidase 2, mitochondrial	107.7	O	other	bkg	3.80209e+06	B	bkg	bkg	B	bkg	bkg	A	nd	0.0359047	nd	nd	nd	nd	2.78734	1.00298	bkg	bkg	bkg	bkg	1.47889	0.00428741
ARG5,6	Q01217	Protein ARG5,6, mitochondrial	94.8	MMa	AA biosynthetic process	bkg	909827	C	bkg	bkg	C	bkg	bkg	B	nd	0.00859187	nd	nd	nd	nd	1.73534	1.23399	bkg	bkg	bkg	bkg	0.795214	0.303326
AST1	P35183	Protein AST1	48.3	O	other	bkg	bkg	B	bkg	bkg	B	bkg	121762	B	nd	nd	nd	nd	nd	0.0328512	1.36866	bkg	bkg	bkg	bkg	bkg	0.452763
AST2	P39945	Protein AST2	48.3	O	other	bkg	bkg	B	bkg	bkg	B	bkg	120335	C	nd	nd	nd	nd	nd	0.0324663	2.44268	bkg	bkg	bkg	1.17519	1.14046	1.28846				0.232889	0.18962
ATP10	P18496	Mitochondrial ATPase complex subunit ATP10	32.1	MIM	ATP synthesis/ chaperone	bkg	4.78975e+06	B	nd	nd	D	nd	nd	D	nd	0.0452315	nd	nd	nd	nd	1.85791	1.05989	nd	nd	nd	nd	0.893678	0.083909
ATP12	P22135	Protein ATP12, mitochondrial	36.5	MOM	ATP synthesis/ chaperone	5.30691e+06	763558	C	nd	nd	D	97563.5	bkg	C	0.0263678	0.00721059	nd	nd	0.0152663	nd	3.87938	1.29039	nd	nd	bkg	bkg	1.95583	0.367811
ATP25	B5VPM5	ATPase synthesis protein 25, mitochondrial	70.4	MIM	ATP synthesis	bkg	443052	B	nd	nd	D	nd	nd	D	nd	0.00418392	nd	nd	nd	nd	1.46276	bkg	nd	nd	nd	nd	0.548697
ATP4	P05626	ATP synthase subunit 4, mitochondrial	26.9	MIM	ATP synthesis	bkg	1.26781e+06	B	bkg	bkg	B	nd	nd	D	nd	0.0119725	nd	nd	nd	nd	2.65845	1.21711	bkg	bkg	nd	nd	1.41058	0.283464
ATP7	P30902	ATP synthase subunit d, mitochondrial	19.8	MIM	ATP synthesis	bkg	bkg	B	8305.73	bkg	B	74017.7	115391	B	nd	nd	0.0463904	nd	0.011582	0.0311324	4.10816	bkg	1.42047	bkg	1.07573	1.1381	2.03849		0.506371		0.105314	0.186629
CAT2	P32796	Carnitine O-acetyltransferase, mitochondrial	77.2	MIM	mito other; carnitine metabollic process	bkg	1.02363e+07	B	bkg	bkg	B	bkg	7.33106e+06	A	nd	0.0966655	nd	nd	nd	1.97791	3.35178	1.05797	bkg	bkg	bkg	1.07648	1.74493	0.0812937				0.106322
CCM1	P48237	Mitochondrial group I intron splicing factor CCM1	101.4	MMa	protein biosynthesis	bkg	2.08716e+07	B	nd	nd	D	nd	nd	D	nd	0.197099	nd	nd	nd	nd	1.88022	1.1425	nd	nd	nd	nd	0.910905	0.192196
CCP1	P00431	Cytochrome c peroxidase, mitochondrial	40.3	MMa	cell redox homeostasis	bkg	1.13499e+07	B	nd	nd	D	nd	nd	D	nd	0.107182	nd	nd	nd	nd	2.69895	1.43439	nd	nd	nd	nd	1.4324	0.520436
CDC9	P04819	DNA ligase 1	84.8	O	other	bkg	416222	C	nd	nd	D	nd	nd	D	nd	0.00393056	nd	nd	nd	nd	2.39576	bkg	bkg	bkg	bkg	bkg	1.26048
CIR1	P42940	Probable electron transfer flavoprotein subunit beta	28.7	MIM	unknown	bkg	bkg	B	bkg	bkg	C	911.258	bkg	C	nd	nd	nd	nd	0.000142589	nd	1.74467	bkg	bkg	bkg	bkg	bkg	0.802953
CIT2	P08679	Citrate synthase, peroxisomal	51.4	O	other	bkg	1.37465e+06	B	bkg	bkg	B	bkg	bkg	C	nd	0.0129814	nd	nd	nd	nd	2.07787	1.57524	bkg	bkg	1.07811	bkg	1.0551	0.655572			0.108504
CIT3	P43635	Citrate synthase 3, mitochondrial	53.8	MMa	TCA cycle	6.77549e+06	8.83518e+06	B	bkg	bkg	B	1.13768e+07	1.30312e+07	A	0.0336646	0.0834342	nd	nd	1.78018	3.5158	3.90073	1.60489	bkg	bkg	1.64169	1.51399	1.96374	0.682477			0.715182	0.598357
CMC2	Q3E7A4	COX assembly mitochondrial protein 2	12.9	MIM	chaperone	280619	bkg	B	bkg	605559	B	1.63746e+06	468486	C	0.00139428	nd	nd	0.120382	0.256222	0.126397	3.17571	bkg	1.2854	1.86837	2.07671	1.22677	1.66708		0.362215	0.901783	1.0543	0.294867
COA6	Q3E846	Cytochrome c oxidase assembly factor 6	12.4	MOM	chaperone or assembly factor	bkg	bkg	A	bkg	bkg	B	2.00915e+06	358577	C	nd	nd	nd	nd	0.314382	0.0967436	3.79417	bkg	bkg	bkg	1.44163	1.02812	1.92378				0.527702	0.0400039
COQ1	P18900	Hexaprenyl pyrophosphate synthase, mitochondrial	52.5	MIM	respiratory chain	bkg	bkg	B	bkg	bkg	A	41941.7	12048.5	B	nd	nd	nd	nd	0.00656285	0.00325066	2.70114	bkg	bkg	bkg	1.77353	1.2259	1.43357				0.826622	0.293844
COQ6	P53318	Ubiquinone biosynthesis monooxygenase COQ6, mitochondrial	53.5	MIM	respiratory chain	999247	512552	C	nd	nd	D	14837.1	403516	C	0.00496484	0.00484024	nd	nd	0.00232164	0.108868	3.68706	1.93661	nd	nd	1.30255	1.50191	1.88247	0.953536			0.381334	0.586798
COQ9	Q05779	Ubiquinone biosynthesis protein COQ9, mitochondrial	29.9	MIM	respiratory chain	bkg	5.10379e+06	B	9466.09	bkg	C	48180.8	37401.7	C	nd	0.0481971	0.0528714	nd	0.00753912	0.0100909	3.04923	1.26244	bkg	bkg	2.25477	1.75352	1.60845	0.336216			1.17298	0.81025
COX13	P32799	Cytochrome c oxidase subunit 6A, mitochondrial	15	MIM	respiratory chain	bkg	292006	B	bkg	bkg	C	nd	nd	D	nd	0.00275753	nd	nd	nd	nd	2.99003	1.60154	bkg	bkg	nd	nd	1.58016	0.67946
COX4	P04037	Cytochrome c oxidase subunit 4, mitochondrial	17.1	MIM	respiratory chain	6.46383e+07	bkg	B	bkg	bkg	B	2.42776e+07	3.18479e+06	A	0.321161	nd	nd	nd	3.79885	0.859253	17.7456	bkg	1.09813	bkg	2.66495	1.17483	4.14939		0.135045		1.41411	0.232456
COX5A	P00424	Cytochrome c oxidase polypeptide 5A, mitochondrial	17.1	MIM	respiratory chain	478694	1.80711e+06	B	bkg	243590	B	883171	1.93516e+06	A	0.00237843	0.0170652	nd	0.0484244	0.138195	0.522104	3.77281	1.6941	bkg	1.51536	1.23065	1.68031	1.91564	0.760523		0.599659	0.299417	0.74873
CYB2	P00175	Cytochrome b2, mitochondrial	65.5	MIM	mito other; lactate metabolic process	nd	nd	D	bkg	194832	B	nd	nd	D	nd	nd	nd	0.0387317	nd	nd	nd	nd	1.18791	1.34846	nd	nd			0.248422	0.43131
CYT1	P07143	Cytochrome c1, heme protein, mitochondrial	34	MIM	respiratory chain	nd	nd	D	nd	nd	C	52287.9	bkg	A	nd	nd	nd	nd	0.00818177	nd	1.41631	bkg	bkg	bkg	bkg	bkg	0.502136
DSS1	P39112	Exoribonuclease II, mitochondrial	110.8	MMa	mito other; RNA turnover	bkg	bkg	B	8738.8	bkg	C	nd	nd	D	nd	nd	0.0488092	nd	nd	nd	1.30417	bkg	1.64723	nd	nd	nd	0.383128		0.72004
ECI1	Q05871	3,2-trans-enoyl-CoA isomerase	31.7	O	other	bkg	5.36356e+06	B	bkg	bkg	B	bkg	46543.7	B	nd	0.0506503	nd	nd	nd	0.0125574	2.16176	1.15023	bkg	bkg	bkg	1.11506	1.1122	0.201927				0.157124
ECM10	P39987	Heat shock protein SSC3, mitochondrial	70	MMa	chaperone	nd	nd	D	363169	502667	C	1.78895e+07	9.52026e+06	B	nd	nd	2.02843	0.0999277	2.79927	2.56856	nd	nd	1.07922	1.1708	2.18442	1.32338			0.109983	0.227496	1.12725	0.404224
ETR1	P38071	Enoyl-[acyl-carrier protein] reductase [NADPH, B-specific], mitochondrial	42	MMa	fatty acid metabolism	1.47016e+06	1.27893e+06	B	489855	395147	A	1.81374e+06	1.31491e+06	B	0.00730459	0.0120774	2.73601	0.0785534	0.283806	0.354762	4.36435	1.61781	1.67824	1.11432	2.33615	2.04237	2.12577	0.694038	0.746945	0.156167	1.22413	1.03024
FMP25	Q08023	Protein FMP25, mitochondrial	66.6	MIM	chaperone	bkg	1.13481e+06	B	bkg	bkg	B	195681	160820	C	nd	0.0107165	nd	nd	0.0306193	0.0433891	2.49368	1.15824	bkg	bkg	1.89173	1.49939	1.31828	0.211935			0.919704	0.584372
FMP52	P40008	Protein FMP52, mitochondrial	25.1	MOM	unknown	bkg	bkg	B	bkg	bkg	B	bkg	4329.08	B	nd	nd	nd	nd	nd	0.00116798	1.7519	bkg	bkg	bkg	bkg	1.06648	0.808918					0.092861
FOX2	Q02207	Peroxisomal hydratase-dehydrogenase-epimerase	98.6	O	other	6.89433e+07	2.12626e+08	B	bkg	bkg	B	nd	nd	D	0.34255	2.00792	nd	nd	nd	nd	4.02866	2.28994	bkg	bkg	nd	nd	2.0103	1.19531
FUM1	P08417	Fumarate hydratase, mitochondrial	53.1	MMa	TCA cycle	3.83312e+06	704903	B	bkg	bkg	A	2.74733e+07	3.03952e+07	A	0.0190452	0.00665669	nd	nd	4.2989	8.2006	3.50662	1.06265	bkg	bkg	2.11981	2.28289	1.81008	0.0876621			1.08394	1.19086
GTF1	P53260	Glutamyl-tRNA(Gln) amidotransferase subunit F, mitochondrial	20.8	MIM	protein biosynthesis	bkg	2.30949e+07	B	bkg	bkg	B	799923	bkg	C	nd	0.218095	nd	nd	0.125168	nd	3.25281	1.89089	bkg	bkg	1.32311	bkg	1.70169	0.919068			0.403938
GUF1	P46943	Translation factor GUF1, mitochondrial	73.1	MMa	protein biosynthesis	bkg	1.22774e+06	B	nd	nd	D	nd	nd	D	nd	0.011594	nd	nd	nd	nd	1.94675	1.0837	nd	nd	nd	nd	0.961069	0.115962
GUT2	P32191	Glycerol-3-phosphate dehydrogenase, mitochondrial	72.3	MOM	mito other; glycerol metabolic process	3.42673e+08	1.55214e+08	B	bkg	3.18118e+07	B	1.30073e+07	2.04576e+07	A	1.7026	1.46575	nd	6.32404	2.03533	5.51944	12.357	4.96059	bkg	1.69301	2.92524	5.09606	3.62726	2.31051		0.759589	1.54856	2.34938
HBT1	Q07653	Protein HBT1	113.5	C	other	2.63459e+08	6.74924e+07	A	2.97913e+06	2.44542e+06	A	nd	nd	D	1.30902	0.637359	16.6395	0.486138	nd	nd	39.6203	10.5223	18.9982	28.0434	nd	nd	5.30817	3.39538	4.24779	4.80959
HEM1	P09950	5-aminolevulinate synthase, mitochondrial	59.3	MMa	mito other; heme biosynthesis process	5.03253e+08	bkg	B	4.72653e+06	bkg	B	1.17009e+07	bkg	B	2.50046	nd	26.3993	nd	1.8309	nd	28.1054	bkg	4.515	bkg	9.13809	bkg	4.81278		2.17473		3.19189
HER2	Q03557	Glutamyl-tRNA(Gln) amidotransferase subunit A, mitochondrial	50.9	MIM	protein biosynthesis	bkg	1.8313e+08	B	bkg	bkg	B	1.07178e+07	bkg	A	nd	1.72937	nd	nd	1.67707	nd	3.01461	1.35075	bkg	bkg	1.2897	bkg	1.59197	0.433759			0.367038
HSP10	P38910	10 kDa heat shock protein, mitochondrial	11.4	MMa	chaperone	97361.5	64195.6	C	bkg	bkg	B	487178	1656.49	B	0.000483749	0.000606225	nd	nd	0.0762314	0.000446918	2.73592	1.57683	1.22585	bkg	2.30796	bkg	1.45203	0.657025	0.293781		1.20662
HSP60	P19882	Heat shock protein 60, mitochondrial	60.7	MMa	chaperone	bkg	bkg	A	bkg	bkg	A	2.95092e+07	bkg	A	nd	nd	nd	nd	4.61746	nd	4.44817	bkg	bkg	bkg	1.22187	bkg	2.15321				0.289086
IDP1	P21954	Isocitrate dehydrogenase [NADP], mitochondrial	48.2	MMa	AA biosynthetic process	51156.3	160551	B	bkg	bkg	B	1.01104e+06	990956	B	0.000254174	0.00151615	nd	nd	0.158202	0.267359	2.90895	1.34662	bkg	bkg	2.69963	2.15473	1.5405	0.429339			1.43276	1.10751
ILV1	P00927	Threonine dehydratase, mitochondrial	63.8	MOM	AA biosynthetic process	bkg	7.45499e+08	B	bkg	bkg	B	bkg	bkg	B	nd	7.04005	nd	nd	nd	nd	2.50583	1.30651	bkg	bkg	bkg	bkg	1.32529	0.385718
ILV2	P07342	Acetolactate synthase catalytic subunit, mitochondrial	74.9	MMa	AA biosynthetic process	bkg	9.73561e+08	A	bkg	1.87133e+06	B	797630	bkg	A	nd	9.19373	nd	0.372011	0.12481	nd	2.91347	1.0283	bkg	1.02385	bkg	bkg	1.54274	0.0402547		0.0340025
ILV3	P39522	Dihydroxy-acid dehydratase, mitochondrial	62.8	MMa	AA biosynthetic process	2.4542e+07	bkg	B	bkg	bkg	B	3.26647e+06	946237	A	0.121939	nd	nd	nd	0.511122	0.255294	4.06534	bkg	bkg	bkg	1.81274	1.18872	2.02338				0.858176	0.249406
ILV5	P06168	Ketol-acid reductoisomerase, mitochondrial	44.3	MMa	AA biosynthetic process	1.3575e+07	2.48463e+06	B	768949	3.98351e+06	B	bkg	bkg	B	0.0674485	0.0234634	4.29484	0.791904	nd	nd	4.82271	1.25843	bkg	1.41524	bkg	bkg	2.26984	0.331628		0.501052
ILV6	P25605	Acetolactate synthase small subunit, mitochondrial	34	MMa	AA biosynthetic process	5.59965e+08	1.56312e+08	B	7561.61	1.83742e+06	C	bkg	bkg	B	2.78223	1.47612	0.0422342	0.36527	nd	nd	6.08918	1.72941	bkg	1.11099	bkg	bkg	2.60625	0.79028		0.151851
INH1	P01097	ATPase inhibitor, mitochondrial	9.9	MMa	ATP synthesis	3.20033e+06	bkg	A	bkg	1.19706e+06	B	217425	bkg	A	0.0159011	nd	nd	0.237969	0.0340216	nd	5.00188	1.78427	1.0275	bkg	1.10646	bkg	2.32247	0.835331	0.0391454		0.145955
ISM1	P48526	Isoleucine--tRNA ligase, mitochondrial	115.7	MMa	protein biosynthesis	2.42144e+06	7.67295e+06	B	bkg	bkg	B	bkg	bkg	C	0.0120311	0.0724588	nd	nd	nd	nd	2.54026	1.24213	bkg	bkg	bkg	bkg	1.34498	0.312818
ISU1	Q03020	Iron sulfur cluster assembly protein 1, mitochondrial	17.9	MMa	chaperone or assembly factor	bkg	8.78992e+06	A	bkg	bkg	C	169547	35260.8	B	nd	0.0830068	nd	nd	0.0265299	0.00951333	4.57481	1.20788	bkg	bkg	1.40379	bkg	2.19371	0.272471			0.489324
ISU2	Q12056	Iron sulfur cluster assembly protein 2, mitochondrial	16.9	MMa	chaperone or assembly factor	3.6648e+06	850717	A	nd	nd	D	nd	nd	D	0.0182088	0.00803367	nd	nd	nd	nd	6.92549	1.15428	nd	nd	nd	nd	2.79192	0.206988
ISW2	Q08773	ISWI chromatin-remodeling complex ATPase ISW2	130.2	O	other	bkg	bkg	C	bkg	662789	C	nd	nd	D	nd	nd	nd	0.131759	nd	nd	1.36276	bkg	bkg	2.00746	nd	nd	0.446527			1.00537
KGD1	P20967	2-oxoglutarate dehydrogenase, mitochondrial	114.3	MMa	TCA cycle	6.99894e+08	6.2619e+07	A	bkg	bkg	B	6.64776e+06	1.33374e+07	A	3.47748	0.591337	nd	nd	1.04021	3.5984	8.26487	1.46992	bkg	1.06124	1.27705	1.21574	3.04699	0.555733		0.0857454	0.352813	0.28184
KGD2	P19262	Dihydrolipoyllysine-residue succinyltransferase component of 2-oxoglutarate dehydrogenase complex, mitochondrial	50.4	MMa	TCA cycle	4.30543e+08	2.19212e+07	B	bkg	6.90238e+07	A	2.92111e+06	2.05428e+06	B	2.13919	0.207011	nd	13.7216	0.457082	0.554243	10.1862	1.31475	1.11439	1.82738	3.44347	2.14757	3.34854	0.394793	0.15626	0.86978	1.78386	1.10271
KOG1	P38873	Target of rapamycin complex 1 subunit KOG1	177.5	O	other	bkg	584483	B	bkg	bkg	C	nd	nd	D	nd	0.00551951	nd	nd	nd	nd	2.24167	bkg	bkg	bkg	nd	nd	1.16458
LAM5	P43560	Membrane-anchored lipid-binding protein LAM5	76.3	O	other	6.3099e+06	906322	C	nd	nd	D	nd	nd	D	0.0313512	0.00855877	nd	nd	nd	nd	4.13299	1.32633	nd	nd	nd	nd	2.04719	0.407436
LAT1	P12695	Dihydrolipoyllysine-residue acetyltransferase component of pyruvate dehydrogenase complex, mitochondrial	51.8	MMa	TCA cycle	1.13241e+08	1.34143e+06	A	bkg	bkg	A	4.32616e+06	7.03998e+06	B	0.562645	0.0126676	nd	nd	0.676937	1.89938	5.71744	1.14224	bkg	1.11938	1.51774	1.38628	2.51537	0.191866		0.162703	0.601928	0.471222
LCL2	C8ZD75	Long chronological lifespan protein 2	14.9	O	other	5.57633e+06	bkg	B	74008.6	bkg	C	nd	nd	D	0.0277064	nd	0.413363	nd	nd	nd	4.22824	1.01546	bkg	bkg	nd	nd	2.08006	0.0221308
LEU4	P06208	2-isopropylmalate synthase	68.4	MMa	AA biosynthetic process	3.69511e+07	4.28967e+06	C	bkg	6.8587e+06	B	258975	43925.6	C	0.183594	0.0405091	nd	1.36348	0.0405232	0.0118511	6.26646	1.51142	1.1415	1.87186	2.51524	1.20882	2.64765	0.595907	0.190929	0.904473	1.3307	0.273598
LIP2	Q06005	Octanoyltransferase, mitochondrial	37.2	MMa	mito other; lipolyation	1.52413e+06	bkg	B	nd	nd	D	nd	nd	D	0.00757277	nd	nd	nd	nd	nd	2.95247	bkg	nd	nd	nd	nd	1.56192
LIP5	C8ZGV5	Lipoyl synthase, mitochondrial	46.2	MMa	mito other; lipolyation	1.25108e+07	159890	B	nd	nd	D	nd	nd	D	0.062161	0.0015099	nd	nd	nd	nd	3.79936	bkg	nd	nd	nd	nd	1.92576
LPD1	P09624	Dihydrolipoyl dehydrogenase, mitochondrial	54	MMa	TCA cycle	9.43517e+08	1.41702e+08	B	bkg	bkg	A	1.02046e+08	bkg	A	4.68794	1.33815	nd	nd	15.9677	nd	6.2501	1.40437	bkg	bkg	1.32522	bkg	2.64388	0.48992			0.406236
LSC2	P53312	Succinate--CoA ligase [ADP-forming] subunit beta, mitochondrial	46.9	MMa	TCA cycle	4.43452e+06	7.13971e+06	B	3.05701e+06	2.22264e+07	A	1.61811e+07	4.94692e+06	B	0.0220333	0.0674232	17.0744	4.4185	2.53194	1.33467	4.42956	2.04623	1.50145	2.18727	3.98454	1.82193	2.14716	1.03297	0.586354	1.12913	1.99441	0.865466
LSP1	Q12230	Sphingolipid long chain base-responsive protein LSP1	38	O	other	bkg	1.43546e+09	A	bkg	bkg	B	bkg	1.89562e+07	A	nd	13.5557	nd	nd	nd	5.11436	3.6078	1.19619	bkg	bkg	bkg	3.43127	1.85112	0.258441				1.77874
LYS12	P40495	Homoisocitrate dehydrogenase, mitochondrial	40	MMa	AA biosynthetic process	1.42705e+06	921436	C	76045.8	bkg	C	nd	nd	D	0.00709044	0.00870149	0.424742	nd	nd	nd	2.19301	1.21433	1.03133	bkg	nd	nd	1.13291	0.280155	0.0445082
LYS4	P49367	Homoaconitase, mitochondrial	75.1	MMa	AA biosynthetic process	bkg	bkg	B	bkg	121658	B	nd	nd	D	nd	nd	nd	0.0241851	nd	nd	2.14966	bkg	bkg	1.59169	nd	nd	1.10411			0.670561
MAE1	P36013	NAD-dependent malic enzyme, mitochondrial	74.3	MMa	AA biosynthetic process	bkg	bkg	A	299001	2.05399e+06	B	nd	nd	D	nd	nd	1.67002	0.408324	nd	nd	4.84062	bkg	1.55323	2.12861	nd	nd	2.27519		0.635267	1.08991
MBF1	O14467	Multiprotein-bridging factor 1	16.4	O	other	bkg	1.53339e+07	B	bkg	bkg	B	nd	nd	D	nd	0.144804	nd	nd	nd	nd	3.43988	1.26816	1.08891	1.23612	nd	nd	1.78236	0.34274	0.122878	0.305817
MCR1	P36060	NADH-cytochrome b5 reductase 2	34.1	MOM	cell redox homeostasis	1.09598e+09	5.16233e+08	A	bkg	6.13365e+06	A	555356	964613	A	5.44548	4.875	nd	1.21934	0.0868995	0.260251	5.76709	1.50473	bkg	1.84573	6.67769	8.37847	2.52784	0.589505		0.884192	2.73935	3.06669
MCX1	P38323	ATP-dependent clpX-like chaperone, mitochondrial	57.9	MMa	chaperone	bkg	928797	B	bkg	bkg	C	nd	nd	D	nd	0.00877101	nd	nd	nd	nd	1.41647	bkg	bkg	bkg	nd	nd	0.502302
MDH1	P17505	Malate dehydrogenase, mitochondrial	35.6	MMa	TCA cycle	1.88895e+07	bkg	B	bkg	bkg	A	bkg	bkg	A	0.093854	nd	nd	nd	nd	nd	3.44584	bkg	bkg	bkg	1.04162	bkg	1.78486				0.058825
MDJ1	P35191	DnaJ homolog 1, mitochondrial	55.5	MMa	chaperone	1.24383e+08	5.97858e+06	A	bkg	bkg	B	nd	nd	D	0.618005	0.0564582	nd	nd	nd	nd	8.4481	1.08062	bkg	bkg	nd	nd	3.07863	0.111858
MDV1	P47025	Mitochondrial division protein 1	80	MOM	mito other; mitochondrial fission	6.03624e+06	5.3341e+06	B	nd	nd	D	nd	nd	D	0.0299916	0.0503721	nd	nd	nd	nd	3.3403	1.224	nd	nd	nd	nd	1.73998	0.291607
MGE1	P38523	GrpE protein homolog, mitochondrial	26.1	MMa	chaperone	nd	nd	D	93092.9	10101.2	A	nd	nd	D	nd	nd	0.519956	0.00200806	nd	nd	nd	nd	1.81748	1.42618	nd	nd			0.861938	0.512155
MGM101	P32787	Mitochondrial genome maintenance protein MGM101	30.1	MMa	mitochondrial genome maintenance	bkg	bkg	A	bkg	bkg	A	bkg	876992	A	nd	nd	nd	nd	nd	0.236611	2.89105	bkg	bkg	bkg	1.17256	1.23261	1.5316				0.229657	0.301712
MGR1	P25573	Mitochondrial inner membrane i-AAA protease supercomplex subunit MGR1	47.1	MIM	protein import and degradation	bkg	9.14658e+06	B	bkg	bkg	B	83815.3	32130	C	nd	0.0863749	nd	nd	0.013115	0.00866864	2.01129	1.40796	bkg	bkg	1.32009	1.0138	1.00812	0.493605			0.400635	0.0197726
MGR3	Q04472	Mitochondrial inner membrane i-AAA protease supercomplex subunit MGR3	58	MIM	protein import and degradation	bkg	788983	C	bkg	bkg	C	nd	nd	D	nd	0.00745068	nd	nd	nd	nd	1.57152	1.14211	bkg	bkg	nd	nd	0.652156	0.191707
MHR1	Q06630	Mitochondrial homologous recombination protein 1	26.9	MMa	protein biosynthesis	bkg	bkg	B	18095.8	38262.2	C	nd	nd	D	nd	nd	0.101071	0.00760634	nd	nd	1.48859	bkg	bkg	1.43207	nd	nd	0.573946			0.518098
MIC60	P36112	MICOS complex subunit MIC60	61	MIM	mito other; cristae formation	bkg	9.97619e+06	B	bkg	1.34918e+06	A	bkg	375860	B	nd	0.0942093	nd	0.26821	nd	0.101407	2.11298	1.07927	bkg	1.0394	1.14864	1.20698	1.07928	0.110058		0.0557479	0.199926	0.271405
MIS1	P09440	C-1-tetrahydrofolate synthase, mitochondrial	106.2	MMa	AA biosynthetic process	bkg	2.79399e+06	B	bkg	bkg	B	169182	bkg	B	nd	0.0263848	nd	nd	0.0264728	nd	2.23275	bkg	bkg	bkg	1.35919	bkg	1.15882				0.442746
MMF1	P40185	Protein MMF1, mitochondrial	15.9	MMa	AA biosynthetic process	2.36358e+06	bkg	B	bkg	bkg	B	67214.2	bkg	B	0.0117436	nd	nd	nd	0.0105174	nd	7.98581	bkg	1.34351	1.25257	1.21948	bkg	2.99744		0.426009	0.324897	0.286263
MMT1	Q03218	Mitochondrial metal transporter 1	56.2	MIM	mito other; iron homeostasis	bkg	4.0739e+06	B	bkg	bkg	B	bkg	bkg	C	nd	0.0384715	nd	nd	nd	nd	1.61968	1.26216	bkg	bkg	1.13076	bkg	0.695708	0.335898			0.177292
MMT2	Q08970	Mitochondrial metal transporter 2	52.4	MIM	mito other; iron homeostasis	bkg	1.08508e+06	B	bkg	bkg	B	1.70971e+06	1.42239e+06	C	nd	0.0102469	nd	nd	0.267528	0.383759	1.74731	bkg	bkg	bkg	1.68535	1.33382	0.805138				0.753045	0.415567
MNE1	P24720	Protein MNE1	77.2	MMa	protein biosynthesis	bkg	614728	B	bkg	bkg	C	nd	nd	D	nd	0.00580513	nd	nd	nd	nd	1.68493	1.11664	bkg	bkg	nd	nd	0.752689	0.159167
MPM1	P40364	Mitochondrial peculiar membrane protein 1	28.5	MIM	unknown	bkg	bkg	B	bkg	1.57214e+06	A	304195	385897	A	nd	nd	nd	0.312533	0.047599	0.104115	1.68836	bkg	bkg	1.74256	1.64323	1.66536	0.755624			0.801212	0.716531	0.735836
MRF1	P30775	Peptide chain release factor 1, mitochondrial	46.7	MMa	protein biosynthesis	bkg	89369.8	B	bkg	bkg	B	248141	bkg	C	nd	0.000843955	nd	nd	0.0388279	nd	2.02702	bkg	bkg	bkg	1.38613	bkg	1.01936				0.47106
MRP13	P12686	37S ribosomal protein MRP13, mitochondrial	39	MMa	protein biosynthesis	bkg	5.29924e+06	A	nd	nd	D	nd	nd	D	nd	0.0500429	nd	nd	nd	nd	2.81115	bkg	nd	nd	nd	nd	1.49116
MRP17	P28778	37S ribosomal protein MRP17, mitochondrial	15	MMa	protein biosynthesis	bkg	1.82412e+06	B	bkg	bkg	C	nd	nd	D	nd	0.0172259	nd	nd	nd	nd	1.95028	1.58141	bkg	bkg	nd	nd	0.963683	0.661213
MRP20	P32387	54S ribosomal protein L41, mitochondrial	30.5	MMa	protein biosynthesis	bkg	bkg	B	1974.98	49668.5	C	nd	nd	D	nd	nd	0.011031	0.00987386	nd	nd	2.90319	bkg	bkg	1.51746	nd	nd	1.53764			0.601657
MRP21	P38175	37S ribosomal protein MRP21, mitochondrial	20.4	MMa	protein biosynthesis	1.16133e+06	bkg	B	nd	nd	D	nd	nd	D	0.00577015	nd	nd	nd	nd	nd	3.49	bkg	nd	nd	nd	nd	1.80323
MRP4	P32902	37S ribosomal protein MRP4, mitochondrial	44.1	MMa	protein biosynthesis	bkg	bkg	B	22418.8	148758	C	nd	nd	D	nd	nd	0.125217	0.0295723	nd	nd	1.94517	bkg	bkg	1.15266	nd	nd	0.959899			0.204964
MRPL13	Q02204	54S ribosomal protein L13, mitochondrial	30.3	MMa	protein biosynthesis	bkg	bkg	B	87736.2	73657.5	A	nd	nd	D	nd	nd	0.490037	0.0146428	nd	nd	2.87846	bkg	1.02726	1.2618	nd	nd	1.5253		0.0387952	0.33548
MRPL40	P36534	54S ribosomal protein L40, mitochondrial	33.7	MMa	protein biosynthesis	bkg	bkg	B	nd	nd	D	26554.8	bkg	B	nd	nd	nd	nd	0.00415517	nd	2.93781	bkg	nd	nd	1.24215	bkg	1.55474				0.31284
MRPL50	P53724	54S ribosomal protein L50, mitochondrial	16.3	MMa	protein biosynthesis	bkg	bkg	B	bkg	bkg	B	687378	64105.5	C	nd	nd	nd	nd	0.107558	0.0172956	1.97622	bkg	bkg	bkg	1.47139	1.01747	0.982746				0.557183	0.0249834
MRPL51	Q06090	54S ribosomal protein L51, mitochondrial	16.1	MMa	protein biosynthesis	bkg	bkg	B	158.059	bkg	C	nd	nd	D	nd	nd	0.000882813	nd	nd	nd	2.78772	bkg	bkg	bkg	nd	nd	1.47908
MRPL6	P32904	54S ribosomal protein L6, mitochondrial	23.9	MMa	protein biosynthesis	bkg	bkg	B	bkg	2799.74	B	nd	nd	D	nd	nd	nd	0.000556574	nd	nd	1.34853	bkg	bkg	1.03549	nd	nd	0.431389			0.0503151
MRPS17	Q03246	37S ribosomal protein S17, mitochondrial	27.6	Mma	other	bkg	3.59403e+06	B	nd	nd	D	nd	nd	D	nd	0.0339399	nd	nd	nd	nd	2.01652	1.01698	nd	nd	nd	nd	1.01187	0.0242943
MRPS28	P21771	37S ribosomal protein S28, mitochondrial	33	MMa	protein biosynthesis	bkg	2.32584e+07	B	bkg	bkg	C	nd	nd	D	nd	0.219638	nd	nd	nd	nd	2.14318	1.07383	bkg	bkg	nd	nd	1.09975	0.102766
MRPS5	P33759	37S ribosomal protein S5, mitochondrial	34.9	MMa	protein biosynthesis	bkg	1.77546e+06	B	7277.85	24589.1	C	nd	nd	D	nd	0.0167664	0.0406493	0.0048882	nd	nd	2.06605	bkg	bkg	1.2685	nd	nd	1.04688			0.343126
MRPS8	Q03799	37S ribosomal protein S8, mitochondrial	17.5	MMa	protein biosynthesis	bkg	bkg	B	bkg	26435.2	C	nd	nd	D	nd	nd	nd	0.00525519	nd	nd	2.45538	bkg	bkg	1.35158	nd	nd	1.29595			0.434644
MRPS9	P38120	37S ribosomal protein S9, mitochondrial	31.9	MMa	protein biosynthesis	bkg	197458	B	nd	nd	D	nd	nd	D	nd	0.00186468	nd	nd	nd	nd	1.46528	bkg	nd	nd	nd	nd	0.551172
MRX12	P47084	MIOREX complex component 12	59.7	MOM	unknown	bkg	6.19618e+06	B	nd	nd	D	nd	nd	D	nd	0.058513	nd	nd	nd	nd	2.45366	1.19931	nd	nd	nd	nd	1.29494	0.2622
MSC1	Q03104	Meiotic sister chromatid recombination protein 1	59.6	MMa	unknown	8.90445e+07	2.54466e+07	B	652246	1.08375e+06	A	168863	556005	C	0.442425	0.240303	3.64302	0.215444	0.0264229	0.150009	19.0225	5.29922	3.18494	3.97354	17.8735	56.6005	4.24963	2.40578	1.67127	1.99043	4.15975	5.82274
MSC3	Q05812	Meiotic sister chromatid recombination protein 3	80.5	O	other	3.37509e+06	bkg	B	bkg	bkg	A	nd	nd	D	0.0167694	nd	nd	nd	nd	nd	3.65336	bkg	bkg	bkg	nd	nd	1.86923
MSE1	P48525	Glutamate--tRNA ligase, mitochondrial	61.6	MMa	protein biosynthesis	bkg	bkg	B	bkg	bkg	B	660976	bkg	B	nd	nd	nd	nd	0.103426	nd	1.88768	bkg	bkg	bkg	1.57578	bkg	0.916612				0.656066
MSR1	P38714	Arginine--tRNA ligase, mitochondrial	73.6	MMa	AA biosynthetic process	bkg	3.43217e+06	B	nd	nd	D	nd	nd	D	nd	0.0324114	nd	nd	nd	nd	2.11955	1.79552	nd	nd	nd	nd	1.08376	0.844403
MSS51	P32335	Protein MSS51, mitochondrial	50.8	MIM	protein biosynthesis	2.77245e+06	2.63204e+06	B	bkg	bkg	C	4.08998e+06	1.46964e+06	A	0.0137752	0.0248555	nd	nd	0.639982	0.396507	3.44075	1.15072	bkg	bkg	1.90715	1.00817	1.78272	0.202539			0.931419	0.0117396
MTF2	P10849	Mitochondrial transcription factor 2	51.2	MMa	protein biosynthesis	bkg	bkg	B	bkg	bkg	A	281177	bkg	B	nd	nd	nd	nd	0.0439972	nd	1.53677	bkg	bkg	bkg	1.10153	bkg	0.619903				0.139505
MVP1	P40959	Sorting nexin MVP1	59.6	C	other	bkg	1.86699e+06	C	bkg	bkg	B	nd	nd	D	nd	0.0176307	nd	nd	nd	nd	1.83084	1.39523	bkg	bkg	nd	nd	0.872508	0.480504
NAM9	P27929	37S ribosomal protein NAM9, mitochondrial	56.3	MMa	protein biosynthesis	bkg	bkg	B	16044.1	43855.2	C	nd	nd	D	nd	nd	0.0896115	0.0087182	nd	nd	2.65723	bkg	bkg	1.46288	nd	nd	1.40992			0.548816
NDE1	P40215	External NADH-ubiquinone oxidoreductase 1, mitochondrial	62.7	MOM	respiratory chain	bkg	9.62267e+06	B	bkg	bkg	A	bkg	bkg	B	nd	0.0908708	nd	nd	nd	nd	2.2045	1.04647	bkg	bkg	bkg	bkg	1.14045	0.0655283
NDE2	Q07500	External NADH-ubiquinone oxidoreductase 2, mitochondrial	61.6	MOM	respiratory chain	3.77669e+07	4.03739e+07	B	bkg	1.61707e+07	B	1.85004e+06	2.11671e+06	B	0.187648	0.381267	nd	3.21466	0.289486	0.571085	8.3521	4.75244	1.19363	2.48223	8.28693	6.80066	3.06214	2.24867	0.255351	1.31164	3.05084	2.76568
NFS1	P25374	Cysteine desulfurase, mitochondrial	54.4	MMa	protein biosynthesis	1.59946e+08	3.48434e+06	B	bkg	bkg	B	9.38107e+06	1.60781e+06	A	0.794704	0.032904	nd	nd	1.46791	0.433786	5.49521	bkg	bkg	bkg	1.53393	bkg	2.45818				0.617229
NFU1	P32860	NifU-like protein, mitochondrial	29.2	MMa	chaperone or assembly factor	1.23737e+07	41201.2	C	33221.1	16650.8	C	13361.7	bkg	C	0.0614799	0.000389079	0.185551	0.0033101	0.00209077	nd	6.24509	1.0146	bkg	1.05446	2.32331	1	2.64272	0.0209076		0.0764985	1.21618	0
NUC1	P08466	Mitochondrial nuclease	37.2	MIM	mito other; apoptosis	9.26712e+06	bkg	B	nd	nd	D	nd	nd	D	0.0460445	nd	nd	nd	nd	nd	5.38369	bkg	nd	nd	nd	nd	2.42859
OAR1	P35731	3-oxoacyl-[acyl-carrier-protein] reductase	31.2	MMa	fatty acid metabolism	bkg	4.3047e+06	B	bkg	bkg	C	bkg	bkg	B	nd	0.040651	nd	nd	nd	nd	1.90354	1.26308	bkg	bkg	bkg	bkg	0.928685	0.336949
OM14	A6ZLG8	Mitochondrial outer membrane protein OM14	14.6	MOM	protein import and degradation	2.43893e+06	4.20507e+06	B	43967.9	203611	C	nd	nd	D	0.012118	0.0397102	0.245576	0.0404768	nd	nd	4.57588	2.05023	1.05881	2.32195	nd	nd	2.19405	1.03579	0.0824456	1.21533
OM45	P16547	Mitochondrial outer membrane protein OM45	44.6	MOM	mito other; channel and transporter	11000000000	7500000000	A	120000000	375000000	A	236000000	211000000	A	excl	excl	excl	excl	excl	excl	14.3285	7.05961	2.02088	4.68826	10.941	18.347	3.84082	2.81959	1.01498	2.22905	3.45168	4.19748
PDA1	P16387	Pyruvate dehydrogenase E1 component subunit alpha, mitochondrial	46.3	MMa	TCA cycle	bkg	bkg	B	bkg	bkg	A	bkg	3.27153e+06	A	nd	nd	nd	nd	nd	0.882654	3.23781	bkg	bkg	bkg	bkg	bkg	1.69502
PDB1	P32473	Pyruvate dehydrogenase E1 component subunit beta, mitochondrial	40	MMa	TCA cycle	7.31568e+07	bkg	B	bkg	bkg	B	bkg	bkg	A	0.363486	nd	nd	nd	nd	nd	3.44188	bkg	bkg	bkg	bkg	bkg	1.7832
PDH1	Q12428	Probable 2-methylcitrate dehydratase	57.6	MOM	mito other; propionate metabolic process	bkg	4.15576e+07	A	bkg	bkg	A	bkg	bkg	A	nd	0.392445	nd	nd	nd	nd	2.71494	bkg	bkg	bkg	1.13171	bkg	1.44092				0.178503
PDX1	P16451	Pyruvate dehydrogenase complex protein X component, mitochondrial	45.3	MMa	TCA cycle	7.86757e+06	513339	C	bkg	301212	A	80749.5	361459	C	0.0390907	0.00484767	nd	0.0598796	0.0126353	0.0975212	2.73075	1.05674	bkg	bkg	1.35373	1.31174	1.4493	0.0796257			0.436943	0.39148
PET112	P33893	Glutamyl-tRNA(Gln) amidotransferase subunit B, mitochondrial	61.8	MIM	protein biosynthesis	bkg	2.62085e+08	B	bkg	bkg	B	582275	bkg	B	nd	2.47498	nd	nd	0.0911118	nd	3.08103	1.6038	bkg	bkg	1.44779	bkg	1.62341	0.681497			0.533848
PET117	Q02771	Protein PET117, mitochondrial	12.3	MOM	chaperone or assembly factor	bkg	bkg	A	bkg	7871.8	C	nd	nd	D	nd	nd	nd	0.00156488	nd	nd	2.13051	bkg	bkg	1.05028	nd	nd	1.0912			0.0707763
PET122	P10355	Protein PET122, mitochondrial	29.1	MIM	protein biosynthesis	bkg	1.40394e+07	B	bkg	bkg	C	107576	126619	A	nd	0.132579	nd	nd	0.016833	0.0341618	2.38085	1.53732	bkg	bkg	1.40246	1.40867	1.25148	0.62042			0.48796	0.494332
PET123	P17558	37S ribosomal protein PET123, mitochondrial	36	MMa	protein biosynthesis	bkg	1.03295e+06	B	nd	nd	D	nd	nd	D	nd	0.00975456	nd	nd	nd	nd	1.75992	bkg	nd	nd	nd	nd	0.81551
PET127	P32606	Putative mitochondrial translation system component PET127	93.4	MOM	protein biosynthesis	1.07855e+06	404547	B	nd	nd	D	nd	nd	D	0.00535888	0.00382031	nd	nd	nd	nd	1.84684	bkg	nd	nd	nd	nd	0.885059
PET54	P10834	Protein PET54	34.6	MOM	protein biosynthesis	bkg	4.69498e+07	B	bkg	bkg	B	228546	430341	A	nd	0.443366	nd	nd	0.0357618	0.116106	1.88273	1.04682	bkg	bkg	1.25178	1.1862	0.912828	0.0660098			0.32398	0.246345
PHB1	P40961	Prohibitin-1	31.4	MIM	chaperone or assembly factor	bkg	bkg	B	bkg	bkg	C	10821.5	103720	B	nd	nd	nd	nd	0.0016933	0.0279837	1.81736	bkg	bkg	bkg	1.07021	1.79612	0.861842				0.0978875	0.84488
PIB2	P53191	Phosphatidylinositol 3-phosphate-binding protein 2	70.6	O	other	bkg	549384	C	bkg	bkg	C	nd	nd	D	nd	0.00518806	nd	nd	nd	nd	1.2859	1.08258	bkg	bkg	nd	nd	0.362777	0.114475
PIL1	P53252	Sphingolipid long chain base-responsive protein PIL1	38.3	O	other	bkg	2.76886e+09	B	bkg	bkg	B	bkg	3.93168e+06	A	nd	26.1475	nd	nd	nd	1.06076	2.98434	1.68842	bkg	bkg	bkg	2.48104	1.57741	0.755676				1.31095
PIM1	P36775	Lon protease homolog, mitochondrial	127	MMa	protein import and degradation	bkg	bkg	B	bkg	5.30987e+06	B	32727.2	22042.1	B	nd	nd	nd	1.05558	0.005121	0.00594692	2.61918	bkg	bkg	1.49532	1.71971	1.695	1.38912			0.580454	0.782161	0.761288
PKP1	P40530	[Pyruvate dehydrogenase (acetyl-transferring)] kinase 1, mitochondrial	45.4	MMa	mito other; kinase	bkg	3.51774e+07	B	bkg	17831.4	C	nd	nd	D	nd	0.332194	nd	0.0035448	nd	nd	2.51522	1.50946	bkg	1.08237	nd	nd	1.33068	0.594032		0.114188
PKP2	P53170	[Pyruvate dehydrogenase (acetyl-transferring)] kinase 2, mitochondrial	57.3	MMa	mito other; kinase	bkg	4.31063e+07	B	nd	nd	D	nd	nd	D	nd	0.40707	nd	nd	nd	nd	3.15989	1.85056	nd	nd	nd	nd	1.65988	0.887965
PNC1	P53184	Nicotinamidase	25	C	other	bkg	3.34308e+07	B	bkg	476293	B	nd	nd	D	nd	0.3157	nd	0.0946847	nd	nd	5.29373	2.1814	bkg	1.10853	nd	nd	2.40428	1.12526		0.148646
POR1	P04840	Mitochondrial outer membrane protein porin 1	30.4	MOM	mito other; channel and transporter	bkg	3.87254e+07	B	1.41648e+06	1.38226e+06	C	866463	2.54171e+06	A	nd	0.365699	7.91154	0.274787	0.13558	0.685751	2.54647	1.09059	bkg	1.01618	1.25149	1.38052	1.3485	0.125112		0.0231581	0.323647	0.465217
POS5	Q06892	NADH kinase POS5, mitochondrial	46.2	MMa	cell redox homeostasis	bkg	3.45359e+06	B	bkg	bkg	B	565896	300455	C	nd	0.0326137	nd	nd	0.0885488	0.0810624	2.35423	1.00147	bkg	bkg	1.43034	1.07765	1.23525	0.00211541			0.516357	0.107886
POX1	P13711	Acyl-coenzyme A oxidase	84	O	other	bkg	bkg	B	bkg	bkg	B	bkg	40035.2	C	nd	nd	nd	nd	nd	0.0108015	1.72737	bkg	bkg	bkg	1.24349	1.07498	0.788581				0.314396	0.104308
PRX1	P34227	Mitochondrial peroxiredoxin PRX1	29.5	MMa	cell redox homeostasis	9.70984e+08	5.38676e+08	B	1.95769e+06	8.67203e+06	B	194212	182228	A	4.82442	5.08693	10.9344	1.72396	0.0303894	0.0491649	5.23424	1.91189	1.11313	1.30026	2.18985	2.12513	2.38798	0.935	0.154627	0.378803	1.13083	1.08755
PTK2	P47116	Serine/threonine-protein kinase PTK2/STK2	91.3	O	other	115592	bkg	B	bkg	bkg	C	nd	nd	D	0.000574327	nd	nd	nd	nd	nd	2.1685	bkg	bkg	bkg	nd	nd	1.1167
PUT2	P07275	Delta-1-pyrroline-5-carboxylate dehydrogenase, mitochondrial	64.4	MMa	AA biosynthetic process	3.40744e+06	358345	C	bkg	bkg	A	162269	556332	B	0.0169301	0.003384	nd	nd	0.0253911	0.150098	2.72235	1.09058	bkg	bkg	1.37205	1.2163	1.44485	0.125091			0.456333	0.282494
QCR10	P37299	Cytochrome b-c1 complex subunit 10	8.6	MIM	respiratory chain	bkg	1.69851e+06	B	6404.3	52578.4	C	nd	nd	D	nd	0.0160398	0.0357702	0.0104523	nd	nd	3.11441	1.43989	bkg	1.23822	nd	nd	1.63896	0.525956		0.308271
RIM1	P32445	Single-stranded DNA-binding protein RIM1, mitochondrial	15.4	MMa	mitochondrial genome maintenance	bkg	bkg	A	bkg	bkg	A	982327	bkg	A	nd	nd	nd	nd	0.15371	nd	2.57803	bkg	bkg	bkg	1.27967	bkg	1.36627				0.355768
RIP1	P08067	Cytochrome b-c1 complex subunit Rieske, mitochondrial	23.4	MIM	respiratory chain	bkg	bkg	B	bkg	bkg	B	1446.78	31069.3	B	nd	nd	nd	nd	0.000226386	0.00838247	2.70961	1.06999	bkg	bkg	0.995137	1.17167	1.43809	0.0975997			-0.00703232	0.228561
RMD9	P53140	Protein RMD9, mitochondrial	74.5	MIM	protein biosynthesis	bkg	bkg	B	bkg	bkg	B	1.12526e+06	400790	A	nd	nd	nd	nd	0.176076	0.108133	2.6946	bkg	bkg	bkg	1.43328	1.09622	1.43007				0.51932	0.132531
RPM2	Q02773	Ribonuclease P protein component, mitochondrial	139.3	MMa	protein biosynthesis	bkg	4.43942e+06	B	nd	nd	D	nd	nd	D	nd	0.0419232	nd	nd	nd	nd	2.16014	1.13526	nd	nd	nd	nd	1.11112	0.183019
RRF1	P38771	Ribosome-recycling factor, mitochondrial	26.4	MMa	protein biosynthesis	bkg	49531.1	B	24760.3	bkg	C	nd	nd	D	nd	0.000467743	0.138295	nd	nd	nd	2.76197	1.03712	bkg	bkg	nd	nd	1.4657	0.0525789
RSM10	Q03201	37S ribosomal protein S10, mitochondrial	23.4	MMa	protein biosynthesis	bkg	356828	B	bkg	bkg	B	bkg	21200.9	B	nd	0.00336968	nd	nd	nd	0.00571998	2.02638	1.00082	bkg	bkg	bkg	1.03917	1.0189	0.00117643				0.0554337
RSM23	Q01163	37S ribosomal protein S23, mitochondrial	50.8	MMa	protein biosynthesis	bkg	7.77333e+07	B	bkg	bkg	C	nd	nd	D	nd	0.734067	nd	nd	nd	nd	2.11292	1.28094	bkg	bkg	nd	nd	1.07924	0.357208
RSM24	Q03976	37S ribosomal protein S24, mitochondrial	37.4	MMa	protein biosynthesis	bkg	1.41958e+07	B	bkg	bkg	B	184098	471187	B	nd	0.134056	nd	nd	0.0288068	0.127126	1.98791	1.01855	bkg	bkg	bkg	1.33376	0.991254	0.026518				0.415499
RSM28	Q03430	37S ribosomal protein RSM28, mitochondrial	41.2	MMa	protein biosynthesis	bkg	8.42673e+06	B	nd	nd	D	nd	nd	D	nd	0.0795771	nd	nd	nd	nd	2.41647	1.22237	nd	nd	nd	nd	1.2729	0.289679
RSM7	P47150	37S ribosomal protein S7, mitochondrial	27.8	MMa	protein biosynthesis	bkg	1.15989e+07	B	bkg	bkg	C	nd	nd	D	nd	0.109533	nd	nd	nd	nd	2.05877	1.03414	bkg	bkg	nd	nd	1.04178	0.0484351
SAM37	P50110	Sorting assembly machinery 37 kDa subunit	37.5	MOM	protein import and degradation	bkg	844333	B	nd	nd	D	bkg	bkg	B	nd	0.00797338	nd	nd	nd	nd	1.7275	bkg	nd	nd	bkg	bkg	0.788689
SDH1	Q00711	Succinate dehydrogenase [ubiquinone] flavoprotein subunit, mitochondrial	70.2	MIM	TCA cycle/ respiratory chain	bkg	4.28018e+08	A	bkg	bkg	A	1.80339e+06	6.06055e+06	A	nd	4.04195	nd	nd	0.282187	1.63513	3.634	1.3831	bkg	1.14349	1.15967	bkg	1.86156	0.467907		0.193448	0.213709
SDH2	P21801	Succinate dehydrogenase [ubiquinone] iron-sulfur subunit, mitochondrial	30.2	MIM	TCA cycle/ respiratory chain	8.49737e+08	1.21396e+08	A	bkg	2.59938e+07	B	1.76911e+06	bkg	A	4.22199	1.14639	nd	5.16743	0.276822	nd	5.08268	1.14516	bkg	bkg	1.25826	1.09936	2.34559	0.195549			0.331425	0.136661
SEC3	P33332	Exocyst complex component SEC3	154.6	O	other	7.01175e+06	7.06003e+06	B	nd	nd	D	nd	nd	D	0.0348384	0.0666707	nd	nd	nd	nd	3.21737	1.52837	nd	nd	nd	nd	1.68588	0.611994
SLM5	P25345	Asparagine--tRNA ligase, mitochondrial	56.7	MMa	AA biosynthetic process	bkg	312809	B	bkg	bkg	C	nd	nd	D	nd	0.00295398	nd	nd	nd	nd	2.02884	bkg	bkg	bkg	nd	nd	1.02066
SNX4	P47057	Sorting nexin-4	49	C	other	bkg	3.51977e+06	B	nd	nd	D	bkg	4539	C	nd	0.0332386	nd	nd	nd	0.00122462	3.33892	1.05995	nd	nd	bkg	1.06346	1.73938	0.0839972				0.0887724
SPS19	P32573	Peroxisomal 2,4-dienoyl-CoA reductase SPS19	31.1	O	other	4.46707e+06	2.65102e+06	C	nd	nd	D	nd	nd	D	0.022195	0.0250346	nd	nd	nd	nd	2.62711	1.45461	nd	nd	nd	nd	1.39348	0.540629
SRO7	Q12038	Lethal(2) giant larvae protein homolog SRO7	114.4	C	other	bkg	427160	B	bkg	bkg	C	nd	nd	D	nd	0.00403385	nd	nd	nd	nd	2.33225	bkg	bkg	bkg	nd	nd	1.22172
SSC1	P0CS90	Heat shock protein SSC1, mitochondrial	70.6	MMa	chaperone	1.16601e+10	bkg	A	bkg	2.38456e+08	A	5.96058e+07	2.63268e+07	A	57.934	nd	nd	47.404	9.32684	7.10293	10.4409	bkg	1.0115	1.4523	1.72074	1.15014	3.38418		0.0164974	0.538336	0.783028	0.201809
SSQ1	Q05931	Heat shock protein SSQ1, mitochondrial	72.3	MMa	chaperone	9.68001e+06	7.0298e+06	B	bkg	1.34628e+06	B	nd	nd	D	0.0480959	0.0663852	nd	0.267634	nd	nd	3.7886	1.33777	1.15428	3.02257	nd	nd	1.92166	0.41983	0.206994	1.59578
STT4	P37297	Phosphatidylinositol 4-kinase STT4	214.5	O	other	2.4823e+06	1.40128e+06	C	nd	nd	D	nd	nd	D	0.0123335	0.0132329	nd	nd	nd	nd	3.42829	1.88471	nd	nd	nd	nd	1.77749	0.91434
SYP1	P25623	Suppressor of yeast profilin deletion	96.1	O	other	8.03091e+06	2.56543e+06	B	bkg	bkg	B	nd	nd	D	0.0399022	0.0242264	nd	nd	nd	nd	3.24326	1.09884	bkg	bkg	nd	nd	1.69745	0.135984
TES1	P41903	Peroxisomal acyl-coenzyme A thioester hydrolase 1	40.2	O	other	bkg	2.16791e+08	B	bkg	bkg	A	bkg	bkg	A	nd	2.04725	nd	nd	nd	nd	2.74662	1.21279	bkg	bkg	1.17147	1.02998	1.45766	0.278326			0.228322	0.0426223
TIM11	P81449	ATP synthase subunit e, mitochondrial	10.9	MIM	ATP synthesis	bkg	235885	B	bkg	bkg	C	bkg	16162.2	C	nd	0.00222756	nd	nd	nd	0.00436054	2.68732	1.1715	bkg	bkg	1.04614	1.07924	1.42617	0.228356			0.0650736	0.110015
TIM44	Q01852	Mitochondrial import inner membrane translocase subunit TIM44	48.8	MIM	protein import and degradation	bkg	3.00209e+07	B	bkg	bkg	A	253730	100413	B	nd	0.2835	nd	nd	0.0397025	0.0270913	2.34773	1.08237	bkg	bkg	2.08423	1.50191	1.23127	0.114199			1.05952	0.586796
TIM50	Q02776	Mitochondrial import inner membrane translocase subunit TIM50	55.1	MIM	protein import and degradation	bkg	2.36955e+06	B	bkg	bkg	A	nd	nd	D	nd	0.0223766	nd	nd	nd	nd	1.46857	bkg	bkg	bkg	nd	nd	0.554414
TOM70	P07213	Mitochondrial import receptor subunit TOM70	70.1	MOM	protein import and degradation	1.55319e+07	bkg	A	bkg	bkg	A	nd	nd	D	0.0771715	nd	nd	nd	nd	nd	3.75345	bkg	bkg	bkg	nd	nd	1.90822
TOR1	P35169	Serine/threonine-protein kinase TOR1	281	O	other	bkg	3.61527e+06	B	bkg	bkg	C	nd	nd	D	nd	0.0341405	nd	nd	nd	nd	2.33336	1.02049	bkg	bkg	nd	nd	1.22241	0.0292624
TUF1	P02992	Elongation factor Tu, mitochondrial	47.9	MMa	protein biosynthesis	bkg	bkg	B	bkg	bkg	B	1.38428e+07	bkg	B	nd	nd	nd	nd	2.16605	nd	2.68947	bkg	bkg	bkg	1.47246	bkg	1.42732				0.55823
VAR1	P02381	Ribosomal protein VAR1, mitochondrial	47.1	MMa	protein biosynthesis	bkg	8.39184e+06	B	nd	nd	D	nd	nd	D	nd	0.0792475	nd	nd	nd	nd	2.1779	bkg	nd	nd	nd	nd	1.12294
VPS34	P22543	Phosphatidylinositol 3-kinase VPS34	100.9	O	other	bkg	518524	C	nd	nd	D	nd	nd	D	nd	0.00489663	nd	nd	nd	nd	1.57781	1.10634	nd	nd	nd	nd	0.657926	0.145796
VPS5	Q92331	Vacuolar protein sorting-associated protein 5	76.4	O	other	bkg	318361	B	bkg	bkg	C	nd	nd	D	nd	0.00300641	nd	nd	nd	nd	2.80915	bkg	bkg	bkg	nd	nd	1.49014
YDR061W	Q12298	Uncharacterized ABC transporter ATP-binding protein YDR061W	61.2	MOM	unknown	1.38842e+07	1.38534e+06	B	nd	nd	D	bkg	bkg	B	0.0689846	0.0130823	nd	nd	nd	nd	2.92813	bkg	nd	nd	1.05888	bkg	1.54998				0.0825388
YEL020C	P39994	Putative 2-hydroxyacyl-CoA lyase	61.3	O	other	1.81707e+06	3.36303e+06	C	bkg	bkg	C	nd	nd	D	0.00902827	0.0317585	nd	nd	nd	nd	2.03014	1.3129	bkg	bkg	nd	nd	1.02158	0.392757
YGR012W	P53206	Putative cysteine synthase	42.8	MOM	AA biosynthetic process	bkg	2.55682e+06	B	bkg	bkg	C	nd	nd	D	nd	0.0241451	nd	nd	nd	nd	2.36311	bkg	bkg	bkg	nd	nd	1.24069
YGR015C	P53208	Uncharacterized abhydrolase domain-containing protein YGR015C	37.9	MOM	unknown	bkg	1.61352e+06	B	nd	nd	D	nd	nd	D	nd	0.0152371	nd	nd	nd	nd	1.99595	1.10121	nd	nd	nd	nd	0.997077	0.139094
YGR021W	P53212	Probable transcriptional regulatory protein HAH1	31.7	O	other	bkg	3.81444e+07	B	nd	nd	D	6513.4	bkg	B	nd	0.360213	nd	nd	0.00101919	nd	2.45915	1.10356	nd	nd	1.14298	bkg	1.29816	0.142164			0.192804
YIL108W	P40483	Putative zinc metalloproteinase YIL108W	77.4	C	other	bkg	bkg	B	bkg	bkg	B	bkg	6267.63	C	nd	nd	nd	nd	nd	0.001691	2.26486	bkg	bkg	bkg	bkg	1.11188	1.17943					0.153003
YJL045W	P47052	Succinate dehydrogenase [ubiquinone] flavoprotein subunit 2, mitochondrial	69.3	MIM	TCA cycle/ respiratory chain	2.60281e+07	1.87444e+07	B	247791	237914	B	bkg	bkg	B	0.129323	0.177011	1.384	0.0472962	nd	nd	190.018	144.963	4.81119	7.84954	3.60327	3.88512	7.57	7.17955	2.26639	2.97261	1.84931	1.95796
YJL133C-A	Q3E7A3	Uncharacterized protein YJL133C-A	7.7	MOM	unknown	1.89655e+07	6.15592e+06	B	bkg	158024	B	1.59153e+06	bkg	A	0.0942314	0.0581329	nd	0.0314144	0.249035	nd	6.09298	1.99331	bkg	1.38216	1.46056	bkg	2.60715	0.995169		0.466921	0.546518
YKL162C	P36052	Protein arginine methyltransferase NDUFAF7 homolog, mitochondrial	46.5	MOM	unknown	bkg	1.69663e+06	B	nd	nd	D	nd	nd	D	nd	0.016022	nd	nd	nd	nd	2.44212	1.28054	nd	nd	nd	nd	1.28814	0.35675
YME1	P32795	Mitochondrial inner membrane i-AAA protease supercomplex subunit YME1	81.7	MIM	protein import and degradation	bkg	bkg	B	bkg	152225	A	nd	nd	D	nd	nd	nd	0.0302616	nd	nd	3.13297	bkg	bkg	1.20711	nd	nd	1.64753			0.271554
YME2	P32843	Mitochondrial escape protein 2	96.6	MIM	mitochondrial genome maintenance	bkg	1.45106e+07	B	bkg	bkg	A	bkg	bkg	C	nd	0.13703	nd	nd	nd	nd	2.87773	1.17754	bkg	bkg	bkg	bkg	1.52493	0.235772
YMR160W	Q03823	Uncharacterized protein YMR160W	95	O	other	bkg	881912	B	nd	nd	D	nd	nd	D	nd	0.00832825	nd	nd	nd	nd	2.73832	1.20165	nd	nd	nd	nd	1.45329	0.265014
YMR31	P19955	37S ribosomal protein YMR-31, mitochondrial	13.7	MMa	TCA cycle	6.99131e+06	299158	B	bkg	219583	A	1.57148e+06	1.39241e+06	C	0.0347369	0.00282507	nd	0.0436521	0.245898	0.375671	4.97978	1.20674	1.02814	1.16979	1.67639	1.3476	2.31608	0.271109	0.0400309	0.226249	0.745359	0.430391
YOR020W-A	Q3E824	Uncharacterized protein YOR020W-A	9.6	MIM	unknown	7.23065e+06	2.78701e+06	B	406877	657814	A	nd	nd	D	0.0359261	0.0263188	2.27255	0.13077	nd	nd	6.95203	2.46557	1.686	3.17655	nd	nd	2.79743	1.30192	0.753607	1.66746
YPK2	P18961	Serine/threonine-protein kinase YPK2/YKR2	76.6	O	other	bkg	7.50195e+06	B	bkg	bkg	C	nd	nd	D	nd	0.0708439	nd	nd	nd	nd	2.49965	1.32433	bkg	bkg	nd	nd	1.32173	0.405258
YPL107W	Q02873	UPF0651 protein YPL107W, mitochondrial	28.6	MOM	unknown	bkg	9.54119e+06	B	bkg	49827.7	C	nd	nd	D	nd	0.0901013	nd	0.0099055	nd	nd	2.55551	1.47918	bkg	1.08718	nd	nd	1.35361	0.564793		0.12059
YPP1	P46951	Cargo-transport protein YPP1	95.3	O	other	bkg	3.22093e+06	B	bkg	bkg	C	nd	nd	D	nd	0.0304166	nd	nd	nd	nd	2.05013	bkg	bkg	bkg	nd	nd	1.03572
YPR010C-A	A5Z2X5	UPF0495 protein YPR010C-A	7.9	O	other	bkg	826268	B	nd	nd	D	bkg	9939.29	C	nd	0.00780278	nd	nd	nd	0.00268161	2.73504	1.34754	nd	nd	bkg	1.00542	1.45156	0.430331				0.00779515
ZIM17	A6ZSH0	Mitochondrial protein import protein ZIM17	19.8	MMa	chaperone	bkg	87857.1	B	bkg	bkg	B	nd	nd	D	nd	0.00082967	nd	nd	nd	nd	2.96051	1.00118	bkg	bkg	nd	nd	1.56585	0.00169429
